# An experimental approach in analyzing the cell cycle dynamics of food-entrapping cells of sponges

**DOI:** 10.1101/2023.08.23.554503

**Authors:** Nikolai P. Melnikov, Andrey I. Lavrov

## Abstract

Sponges (phylum Porifera) exhibit surprisingly complex tissue dynamics, maintaining constant cell turnover and migration, rearranging internal structures, and regenerating after severe injuries. Such tissue plasticity relies on the activity of proliferating cells represented primarily by the food-entrapping cells, choanocytes. While there is plenty of studies regarding the dynamics of regeneration and tissue rearrangement in sponges, cell cycle kinetics of choanocytes in intact tissues remains a controversial issue.

This study is devoted to the comparative description of choanocyte cell cycle dynamics in intact tissues of two sponges, *Halisarca dujardinii* (class Demospongiae) and *Leucosolenia corallorrhiza* (class Calcarea). We have identified populations of proliferating cells and synchronized them in the S-phase to estimate the growth fraction of cycling cells. Using continuous exposure to labeled thymidine analog EdU, we calculated choanocyte cell cycle duration and the length of the S-phase. We also applied double labeling with EdU and antibodies against phosphorylated histone 3 to estimate the lengths of choanocyte M- and G2-phases. Finally, flow cytometry-based quantitative analysis of DNA content provided us with the lengths of G2- and G1-phases.

We found that tissue growth and renewal in studied sponges are generally maintained by a relatively large population of slowly cycling choanocytes with a total cell cycle duration of 40 hours in *H. dujardinii* and 60 hours in *L. corallorrhiza*. In both species, choanocytes are characterized by an extremely short M-phase and heterogeneity in the duration of the G2-phase.
