## Supplementary material for "An experimental approach in analyzing the cell cycle dynamics of food-entrapping cells of sponges": cell cycle data.xlsx

### Sheet: Лист1
exp	t	sp	name	ind	dapi	edu	ph3	coloc	dapich	educh	ph3ch	colocch	dapimes	edumes	ph3mes	colocmes	pch	pcoloc	pcolocch	pcolocmes	pedu	peduch	pedumes
acc	2	Hd	Hd_2h1_EdU_acet-a-tub_DAPI_40x	1	5169	442			2970	412			2199	30			57.4579				8.55098	13.8721	1.36426
acc	2	Hd	Hd_2h1_EdU_acet-a-tub_DAPI_40x001	1	6324	620			4202	591			2122	29			66.4453				9.80392	14.0647	1.36664
acc	2	Hd	Hd_2h1_EdU_acet-a-tub_DAPI_40x002	1	6414	514			4076	481			2338	33			63.5485				8.01372	11.8008	1.41146
acc	2	Hd	Hd_2h2_EdU_acet-a-tub_DAPI_40x003	2	3556	230			1643	212			1913	18			46.2036				6.46794	12.9032	0.94093
acc	2	Hd	Hd_2h2_EdU_acet-a-tub_DAPI_40x004	2	4004	210			1571	192			2433	18			39.2358				5.24476	12.2215	0.739827
acc	2	Hd	Hd_2h2_EdU_acet-a-tub_DAPI_40x005	2	4568	217			1604	177			2964	40			35.1138				4.75044	11.0349	1.34953
acc	2	Hd	Hd_2h3_EdU_acet-a-tub_DAPI_40x006	3	2971	200			1786	190			1185	10			60.1144				6.73174	10.6383	0.843882
acc	2	Hd	Hd_2h3_EdU_acet-a-tub_DAPI_40x005	3	3478	112			1545	107			1933	5			44.4221				3.22024	6.92557	0.258665
acc	2	Hd	Hd_2h3_EdU_acet-a-tub_DAPI_40x007	3	3500	192			1794	171			1706	21			51.2571				5.48571	9.53177	1.23095
acc	6	Hd	Hd_6h1_EdU_acet-a-tub_DAPI_40x007	1	3515	417			2533	410			982	7			72.0626				11.8634	16.1863	0.712831
acc	6	Hd	Hd_6h1_EdU_acet-a-tub_DAPI_40x006	1	3497	292			2222	285			1275	7			63.5402				8.35001	12.8263	0.54902
acc	6	Hd	Hd_6h1_EdU_acet-a-tub_DAPI_40x008	1	3754	449			2735	446			1019	3			72.8556				11.9606	16.3071	0.294406
acc	6	Hd	Hd_6h2_EdU_acet-a-tub_DAPI_40x009	2	5460	633			3956	576			1504	57			72.4542				11.5934	14.5602	3.78989
acc	6	Hd	Hd_6h2_EdU_acet-a-tub_DAPI_40x010	2	4479	546			2907	507			1572	39			64.9029				12.1902	17.4407	2.48092
acc	6	Hd	Hd_6h2_EdU_acet-a-tub_DAPI_40x011	2	4258	499			2969	472			1289	27			69.7276				11.7191	15.8976	2.09465
acc	6	Hd	Hd_6h3_EdU_acet-a-tub_DAPI_40x009	3	2199	178			1193	154			1006	24			54.2519				8.09459	12.9086	2.38569
acc	6	Hd	Hd_6h3_EdU_acet-a-tub_DAPI_40x010	3	2188	126			952	121			1236	5			43.5101				5.75868	12.7101	0.404531
acc	6	Hd	Hd_6h3_EdU_acet-a-tub_DAPI_40x011	3	1842	106			767	96			1075	10			41.6395				5.75461	12.5163	0.930233
acc	2	Lc	Lc_2h1_EdU_acet-a-tub_DAPI_40x035	1	3122	386			2791	380			331	6			89.3978				12.3639	13.6152	1.81269
acc	2	Lc	Lc_2h1_EdU_acet-a-tub_DAPI_40x034	1	2870	317			2470	306			400	11			86.0627				11.0453	12.3887	2.75
acc	2	Lc	Lc_2h1_EdU_acet-a-tub_DAPI_40x036	1	2554	270			2052	260			502	10			80.3446				10.5717	12.6706	1.99203
acc	2	Lc	Lc_2h2_EdU_acet-a-tub_DAPI_40x022	2	3275	431			2709	423			566	8			82.7176				13.1603	15.6146	1.41343
acc	2	Lc	Lc_2h2_EdU_acet-a-tub_DAPI_40x023	2	2823	428			2412	427			411	1			85.441				15.1612	17.7032	0.243309
acc	2	Lc	Lc_2h2_EdU_acet-a-tub_DAPI_40x024	2	2692	332			2308	329			384	3			85.7355				12.3328	14.2548	0.78125
acc	2	Lc	Lc_2h3_EdU_acet-a-tub_DAPI_40x003	3	1325	138			976	132			349	6			73.6604				10.4151	13.5246	1.7192
acc	2	Lc	Lc_2h3_EdU_acet-a-tub_DAPI_40x004	3	2167	227			1775	226			392	1			81.9105				10.4753	12.7324	0.255102
acc	2	Lc	Lc_2h3_EdU_acet-a-tub_DAPI_40x005	3	1846	194			1453	186			393	8			78.7107				10.5092	12.8011	2.03562
acc	6	Lc	Lc_6h1_EdU_acet-a-tub_DAPI_40x012	1	3084	481			2500	449			584	32			81.0636				15.5966	17.96	5.47945
acc	6	Lc	Lc_6h1_EdU_acet-a-tub_DAPI_40x013	1	3025	497			2547	456			478	41			84.1983				16.4298	17.9034	8.57741
acc	6	Lc	Lc_6h1_EdU_acet-a-tub_DAPI_40x014	1	2003	347			1614	317			389	30			80.5791				17.324	19.6406	7.71208
acc	6	Lc	Lc_6h2_EdU_acet-a-tub_DAPI_40x031	2	3219	441			2495	431			724	10			77.5085				13.6999	17.2745	1.38122
acc	6	Lc	Lc_6h2_EdU_acet-a-tub_DAPI_40x032	2	2495	453			1834	444			661	9			73.507				18.1563	24.2094	1.36157
acc	6	Lc	Lc_6h2_EdU_acet-a-tub_DAPI_40x033	2	1956	251			1308	240			648	11			66.8712				12.8323	18.3486	1.69753
acc	6	Lc	Lc_6h3_EdU_acet-a-tub_DAPI_40x	3	1943	250			1481	235			462	15			76.2223				12.8667	15.8677	3.24675
acc	6	Lc	Lc_6h3_EdU_acet-a-tub_DAPI_40x001	3	2604	294			2052	258			552	36			78.8018				11.2903	12.5731	6.52174
acc	6	Lc	Lc_6h3_EdU_acet-a-tub_DAPI_40x002	3	2111	253			1557	220			554	33			73.7565				11.9848	14.1297	5.95668
coloc	9	Hd	Hd9h1_EdU_pH3_acet-a-tub_DAPI_40x009	1	3354		19	5	2693		19	5	661	0	0	0	80.2922
coloc	9	Hd	Hd9h1_EdU_pH3_acet-a-tub_DAPI_40x010	1	4078		28	5	3258		25	2	820	0	3	3	79.8921	17.8571	8	100
coloc	9	Hd	Hd9h1_EdU_pH3_acet-a-tub_DAPI_40x011	1	4489		24	6	3301		24	6	1188	0	0	0	73.5353	25	25	#DIV/0!
coloc	9	Hd	Hd9h2_EdU_pH3_acet-a-tub_DAPI_40x012	2	3160		36	5	2554		32	4	606	0	4	1	80.8228	13.8889	12.5	25
coloc	9	Hd	Hd9h2_EdU_pH3_acet-a-tub_DAPI_40x013	2	4126		36	4	3543		31	3	583	0	5	1	85.8701	11.1111	9.67742	20
coloc	9	Hd	Hd9h2_EdU_pH3_acet-a-tub_DAPI_40x014	2	3179		23	1	2488		20	0	691	0	3	1	78.2636	4.34783	0	33.3333
coloc	9	Hd	Hd9h3_EdU_pH3_acet-a-tub_DAPI_40x015	3	4641		23	10	3477		20	8	1164	0	3	2	74.9192	43.4783	40	66.6667
coloc	9	Hd	Hd9h3_EdU_pH3_acet-a-tub_DAPI_40x017	3	6492		10	3	4512		8	2	1980		2	1	69.5009	30	25
coloc	9	Hd	Hd9h3_EdU_pH3_acet-a-tub_DAPI_40x016	3	4557		19	8	3102		12	3	1455		7	5	68.0711	42.1053	25
coloc	12	Hd	Hd12h1_EdU_pH3_acet-a-tub_DAPI_40x	1			3	2			3	2	0	0	0	0		66.6667	66.6667	#DIV/0!
coloc	12	Hd	Hd12h1_EdU_pH3_acet-a-tub_DAPI_40x001	1			8	4			8	4	0	0	0	0		50	50	#DIV/0!
coloc	12	Hd	Hd12h1_EdU_pH3_acet-a-tub_DAPI_40x002	1			5	3			4	2	0	0	1	1		60	50	100
coloc	12	Hd	Hd12h2_EdU_pH3_acet-a-tub_DAPI_40x003	2			7	0			7	0	0	0	0	0		0	0	#DIV/0!
coloc	12	Hd	Hd12h2_EdU_pH3_acet-a-tub_DAPI_40x004	2			12	2			7	1			5	1		16.6667	14.2857
coloc	12	Hd	Hd12h2_EdU_pH3_acet-a-tub_DAPI_40x005	2			5	0			3	0			2	0		0	0
coloc	12	Hd	Hd12h3_EdU_pH3_acet-a-tub_DAPI_40x006	3			16	11			15	11	0	0	1	0		68.75	73.3333	0
coloc	12	Hd	Hd12h3_EdU_pH3_acet-a-tub_DAPI_40x007	3			19	12			16	12	0	0	3	0		63.1579	75	0
coloc	12	Hd	Hd12h3_EdU_pH3_acet-a-tub_DAPI_40x008	3			21	17			18	13	0	0	3	4		80.9524	72.2222	133.333
coloc	15	Hd	Hd15h1_EdU_pH3_acet-a-tub_DAPI_40x018	1			6	4			6	4	0	0	0	0		66.6667	66.6667	#DIV/0!
coloc	15	Hd	Hd15h1_EdU_pH3_acet-a-tub_DAPI_40x019	1			2	1			2	1	0	0	0	0		50	50	#DIV/0!
coloc	15	Hd	Hd15h1_EdU_pH3_acet-a-tub_DAPI_40x020	1			2	0			2	0	0	0	0	0		0	0	#DIV/0!
coloc	15	Hd	Hd15h2_EdU_pH3_acet-a-tub_DAPI_40x021	2			4	2			3	1	0	0	1	1		50	33.3333	100
coloc	15	Hd	Hd15h2_EdU_pH3_acet-a-tub_DAPI_40x022	2			6	4			4	2	0	0	2	2		66.6667	50	100
coloc	15	Hd	Hd15h2_EdU_pH3_acet-a-tub_DAPI_40x023	2			7	2			7	2	0	0	0	0		28.5714	28.5714	#DIV/0!
coloc	15	Hd	Hd15h3_EdU_pH3_acet-a-tub_DAPI_40x024	3			10	4			7	2	0	0	3	2		40	28.5714	66.6667
coloc	15	Hd	Hd15h3_EdU_pH3_acet-a-tub_DAPI_40x025	3			5	2			5	2	0	0	0	0		40	40	#DIV/0!
coloc	15	Hd	Hd15h3_EdU_pH3_acet-a-tub_DAPI_40x026	3			6	0			4	0	0	0	2	0		0	0	0
coloc	18	Hd	Hd18h1_EdU_pH3_acet-a-tub_DAPI_40x028	1			2	2			2	2	0	0	0	0		100	100	#DIV/0!
coloc	18	Hd	Hd18h1_EdU_pH3_acet-a-tub_DAPI_40x029	1			7	4			5	4	0	0	2	0		57.1429	80	0
coloc	18	Hd	Hd18h1_EdU_pH3_acet-a-tub_DAPI_40x027	1			6	3			5	3			1	0		50	60
coloc	18	Hd	Hd18h2_EdU_pH3_acet-a-tub_DAPI_40x030	2			5	3			3	1	0	0	2	2		60	33.3333	100
coloc	18	Hd	Hd18h2_EdU_pH3_acet-a-tub_DAPI_40x031	2			11	6			6	2	0	0	5	4		54.5455	33.3333	80
coloc	18	Hd	Hd18h2_EdU_pH3_acet-a-tub_DAPI_40x032	2			6	6			5	5	0	0	1	1		100	100	100
coloc	18	Hd	Hd18h2_EdU_pH3_acet-a-tub_DAPI_40x033	2			0	0			0	0			0	0		#DIV/0!	#DIV/0!
coloc	18	Hd	Hd18h2_EdU_pH3_acet-a-tub_DAPI_40x034	3			5	3			2	0	0	0	3	3		60	0	100
coloc	21	Hd	Hd21h1_EdU_pH3_acet-a-tub_DAPI_40x035	1			1	0			1	0	0	0	0	0		0	0	#DIV/0!
coloc	21	Hd	Hd21h1_EdU_pH3_acet-a-tub_DAPI_40x036	1			2	2			0	0	0	0	2	2		100	#DIV/0!	100
coloc	21	Hd	Hd21h1_EdU_pH3_acet-a-tub_DAPI_40x037	1			8	8			7	7	0	0	1	1		100	100	100
coloc	21	Hd	Hd21h2_EdU_pH3_acet-a-tub_DAPI_40x038	2			27	24			24	21	0	0	3	3		88.8889	87.5	100
coloc	21	Hd	Hd21h2_EdU_pH3_acet-a-tub_DAPI_40x039	2			21	20			20	19	0	0	1	1		95.2381	95	100
coloc	21	Hd	Hd21h2_EdU_pH3_acet-a-tub_DAPI_40x040	2			14	12			13	11	0	0	1	1		85.7143	84.6154	100
coloc	21	Hd	Hd21h3_EdU_pH3_acet-a-tub_DAPI_40x041	3			14	13			13	12	0	0	1	1		92.8571	92.3077	100
coloc	21	Hd	Hd21h3_EdU_pH3_acet-a-tub_DAPI_40x043	3			16	15			16	15	0	0	0	0		93.75	93.75	#DIV/0!
coloc	21	Hd	Hd21h3_EdU_pH3_acet-a-tub_DAPI_40x042	3			10	10			7	7	0	0	3	3		100	100	100
coloc	6	Lc	Lc6h1_EdU_pH3_acet-a-tub_DAPI_40x031	1	3031		4	1	2440		3	1	591	0	1	0		25	33.3333	0
coloc	6	Lc	Lc6h1_EdU_pH3_acet-a-tub_DAPI_40x032	1	1807		2	1	1201		2	1	606	0	0	0		50	50	#DIV/0!
coloc	6	Lc	Lc6h1_EdU_pH3_acet-a-tub_DAPI_40x033	1	1111		1	0	1111		0	0	0	0	1	0		0	#DIV/0!	0
coloc	6	Lc	Lc6h3_EdU_pH3_acet-a-tub_DAPI_40x	2	2844		10	0	1976		9	0			1	0		0	0
coloc	6	Lc	Lc6h3_EdU_pH3_acet-a-tub_DAPI_40x001	2	2352		14	1	1766		14	1			0	0		7.14286	7.14286
coloc	6	Lc	Lc6h3_EdU_pH3_acet-a-tub_DAPI_40x002	2	3384		25	0	2702		24	0			1	0		0	0
coloc	6	Lc	Lc4_6h_osc_EdU_pH3_acTub_DAPI_40x_001	4	4274		3	2	2907		3	2	1367		0	0		66.6667	66.6667	#DIV/0!
coloc	6	Lc	Lc4_6h_osc_EdU_pH3_acTub_DAPI_40x_002	4	4078		5	3	2813		4	3	1265		1	0		60	75	0
coloc	6	Lc	Lc4_6h_osc_EdU_pH3_acTub_DAPI_40x_003	4	3991		4	2	2752		2	2	1239		2	0		50	100	0
coloc	9	Lc	Lc9h1_EdU_pH3_acet-a-tub_DAPI_40x025	1	3073		15	1	2328		10	1	745	0	5	0		6.66667	10	0
coloc	9	Lc	Lc9h1_EdU_pH3_acet-a-tub_DAPI_40x026	1	2653		7	2	1657		5	2	996	0	2	0		28.5714	40	0
coloc	9	Lc	Lc9h1_EdU_pH3_acet-a-tub_DAPI_40x027	1	3041		23	4	2303		18	4	738	0	5	0		17.3913	22.2222	0
coloc	9	Lc	Lc9h3_EdU_pH3_acet-a-tub_DAPI_40x028	2	1372		6	1	1055		6	1	317	0	0	0		16.6667	16.6667	#DIV/0!
coloc	9	Lc	Lc9h3_EdU_pH3_acet-a-tub_DAPI_40x029	2	1915		6	1	1433		6	1	482	0	0	0		16.6667	16.6667	#DIV/0!
coloc	9	Lc	Lc9h3_EdU_pH3_acet-a-tub_DAPI_40x030	2	1729		4	0	1249		3	0	480	0	1	0		0	0	0
coloc	9	Lc	Lc4_9h_osc_EdU_pH3_acTub_DAPI_40x_001	4	4061		15	6	3034		10	5			5	1		40	50	20
coloc	9	Lc	Lc4_9h_osc_EdU_pH3_acTub_DAPI_40x_002	4	4021		15	5	2774		12	5			3	0		33.3333	41.6667	0
coloc	9	Lc	Lc4_9h_osc_EdU_pH3_acTub_DAPI_40x_003	4	4111		24	8	2971		22	8			2	0		33.3333	36.3636	0
coloc	12	Lc	Lc12h1_EdU_pH3_acet-a-tub_DAPI_40x021	1			16	3			14	3	0	0	2	0		18.75	21.4286	0
coloc	12	Lc	Lc12h1_EdU_pH3_acet-a-tub_DAPI_40x022	1			12	3			10	3	0	0	2	0		25	30	0
coloc	12	Lc	Lc12h1_EdU_pH3_acet-a-tub_DAPI_40x023	1			3	1			3	1	0	0	0	0		33.3333	33.3333	#DIV/0!
coloc	12	Lc	Lc12h3_EdU_pH3_acet-a-tub_DAPI_40x018	2			6	0			6	0			0	0		0	0
coloc	12	Lc	Lc12h3_EdU_pH3_acet-a-tub_DAPI_40x019	2			2	0			2	0			0	0		0	0
coloc	12	Lc	Lc12h3_EdU_pH3_acet-a-tub_DAPI_40x020	2			4	0			4	0			0	0		0	0
coloc	12	Lc	Lc4_12h_corm_EdU_pH3_acTub_DAPI_40x_001	4			26	17			20	13			6	4		65.3846	65	66.6667
coloc	12	Lc	Lc4_12h_corm_EdU_pH3_acTub_DAPI_40x_002	4			20	14			15	14			5	0		70	93.3333	0
coloc	12	Lc	Lc4_12h_corm_EdU_pH3_acTub_DAPI_40x_003	4			15	13			13	12			2	1		86.6667	92.3077	50
coloc	15	Lc	Lc15h1_EdU_pH3_acet-a-tub_DAPI_40xnd2010	1			8	5			6	4	0	0	2	1		62.5	66.6667	50
coloc	15	Lc	Lc15h1_EdU_pH3_acet-a-tub_DAPI_40xnd2011	1			7	4			4	4	0	0	3	0		57.1429	100	0
coloc	15	Lc	Lc15h1_EdU_pH3_acet-a-tub_DAPI_40xnd2012	1			8	3			6	3	0	0	2	0		37.5	50	0
coloc	15	Lc	Lc15h3_EdU_pH3_acet-a-tub_DAPI_40x006	2			14	4			13	4	0	0	1	0		28.5714	30.7692	0
coloc	15	Lc	Lc15h3_EdU_pH3_acet-a-tub_DAPI_40x007	2			6	1			4	1	0	0	2	0		16.6667	25	0
coloc	15	Lc	Lc15h3_EdU_pH3_acet-a-tub_DAPI_40x008	2			5	0			3	0	0	0	2	0		0	0	0
coloc	18	Lc	Lc18h1_EdU_pH3_acet-a-tub_DAPI_40x003	1			5	5			5	5	0	0	0	0		100	100	#DIV/0!
coloc	18	Lc	Lc18h1_EdU_pH3_acet-a-tub_DAPI_40x004	1			6	5			6	5	0	0	0	0		83.3333	83.3333	#DIV/0!
coloc	18	Lc	Lc18h1_EdU_pH3_acet-a-tub_DAPI_40x005	1			12	12			12	12	0	0	0	0		100	100	#DIV/0!
coloc	18	Lc	Lc18h3_EdU_pH3_acet-a-tub_DAPI_40x012	2			6	5			2	2	0	0	4	3		83.3333	100	75
coloc	18	Lc	Lc18h3_EdU_pH3_acet-a-tub_DAPI_40x013	2			7	5			4	4	0	0	3	1		71.4286	100	33.3333
coloc	18	Lc	Lc18h3_EdU_pH3_acet-a-tub_DAPI_40x014	2			3	0			2	0	0	0	1	0		0	0	0
coloc	18	Lc	Lc4_15_18h_osc_EdU_pH3_acTub_DAPI_40x_001	4			11	10			9	8			2	2		90.9091	88.8889	100
coloc	18	Lc	Lc4_15_18h_osc_EdU_pH3_acTub_DAPI_40x_002	4			9	6			8	5			1	1		66.6667	62.5	100
coloc	18	Lc	Lc4_15_18h_osc_EdU_pH3_acTub_DAPI_40x_003	4			19	13			13	13			6	0		68.4211	100	0
coloc	21	Lc	Lc21h1_EdU_pH3_acet-a-tub_DAPI_40x015	1			11	11			11	11	0	0	0	0		100	100	#DIV/0!
coloc	21	Lc	Lc21h1_EdU_pH3_acet-a-tub_DAPI_40x016	1			19	19			18	18	0	0	1	1		100	100	100
coloc	21	Lc	Lc21h1_EdU_pH3_acet-a-tub_DAPI_40x017	1			10	10			9	9	0	0	1	1		100	100	100
coloc	21	Lc	Lc21h3_EdU_pH3_acet-a-tub_DAPI_40xnd2003	2			2	0			1	0	0	0	1	0		0	0	0
coloc	21	Lc	Lc21h3_EdU_pH3_acet-a-tub_DAPI_40xnd2004	2			2	1			2	1	0	0	0	0		50	50	#DIV/0!
coloc	21	Lc	Lc21h3_EdU_pH3_acet-a-tub_DAPI_40xnd2005	2			2	2			2	2	0	0	0	0		100	100	#DIV/0!
pf	12	Hd	Hd_12h1_5d aph_12h EdU_acet a tub_DAPI40x011	1	3132	844			2085	756			1047	88			66.5709				26.9476	36.259	8.40497
pf	12	Hd	Hd_12h1_5d aph_12h EdU_acet a tub_DAPI40x001	1	2021	416			1155	340			866	76	0	0	57.1499				20.5839	29.4372	8.77598
pf	12	Hd	Hd_12h1_5d aph_12h EdU_acet a tub_DAPI40x	1	2679	679			1831	584			848	95	0	0	68.3464				25.3453	31.8951	11.2028
pf	12	Hd	Hd_12h2_5d aph_12h EdU_acet a tub_DAPI40x005	2	2621	585			1607	554			1014	31			61.3125				22.3197	34.4742	3.0572
pf	12	Hd	Hd_12h2_5d aph_12h EdU_acet a tub_DAPI40x003	2	2700	624			1851	558			849	66	0	0	68.5556				23.1111	30.1459	7.77385
pf	12	Hd	Hd_12h2_5d aph_12h EdU_acet a tub_DAPI40x004	2	3635	638			2521	556			1114	82	0	0	69.3535				17.5516	22.0547	7.36086
pf	12	Hd	Hd_12h2_5d aph_12h EdU_acet a tub_DAPI40x007	3	1934	458			1019	443			915	15			52.6887				23.6815	43.474	1.63934
pf	12	Hd	Hd_12h3_5d aph_12h EdU_acet a tub_DAPI40x008	3	2510	547			1729	534			781	13	0	0	68.8845				21.7928	30.8849	1.66453
pf	12	Hd	Hd_12h3_5d aph_12h EdU_acet a tub_DAPI40x009	3	3624	913			2178	787			1446	126	0	0	60.0993				25.1932	36.1341	8.71369
pf	12	Hd	Hd_12h3_5d aph_12h EdU_acet a tub_DAPI40x006	3	3106	796			1982	761			1124	35	0	0	63.812				25.6278	38.3956	3.11388
pf	pos	Hd	Hd_pos_5d DMSO_12h EdU_acet a tub_DAPI40x016	1	2465	116			1735	105			730	11			70.3854				4.70588	6.05187	1.50685
pf	pos	Hd	Hd_pos_5d DMSO_12h EdU_acet a tub_DAPI40x017	1	2382	143			1497	136			885	7			62.8463				6.00336	9.08484	0.79096
pf	pos	Hd	Hd_pos_5d DMSO_12h EdU_acet a tub_DAPI40x018	2	2002	98			1078	87			924	11			53.8462				4.8951	8.0705	1.19048
pf	pos	Hd	Hd_pos_5d DMSO_12h EdU_acet a tub_DAPI40x038	3	2486	112			1329	96			1157	16			53.4594				4.50523	7.22348	1.38289
pf	12	Lc	Lc_12h1_5d aph_12h EdU_acet a tub_DAPI40x019	1	1152	752			1025	728			127	24			88.9757				65.2778	71.0244	18.8976
pf	12	Lc	Lc_12h1_5d aph_12h EdU_acet a tub_DAPI40x020	1	630	309			467	270			163	39	0	0	74.127				49.0476	57.8158	23.9264
pf	12	Lc	Lc_12h1_5d aph_12h EdU_acet a tub_DAPI40x021	1	1379	755			1038	682			341	73	0	0	75.2719				54.7498	65.7033	21.4076
pf	12	Lc	Lc_12h2_5d aph_12h EdU_acet a tub_DAPI40x022	2	2153	771			1659	728			494	43			77.0553				35.8105	43.8819	8.70445
pf	12	Lc	Lc_12h2_5d aph_12h EdU_acet a tub_DAPI40x023	2	1685	713			1441	670			244	43	0	0	85.5193				42.3145	46.4955	17.623
pf	12	Lc	Lc_12h2_5d aph_12h EdU_acet a tub_DAPI40x024	2	1449	388			1037	351			412	37	0	0	71.5666				26.7771	33.8476	8.98058
pf	12	Lc	Lc_12h3_5d aph_12h EdU_acet a tub_DAPI40x024	3	1758	842			1562	830			196	12			88.851				47.8953	53.137	6.12245
pf	12	Lc	Lc_12h3_5d aph_12h EdU_acet a tub_DAPI40x025	3	2278	1061			1805	977			473	84	0	0	79.2362				46.5759	54.1274	17.759
pf	12	Lc	Lc_12h3_5d aph_12h EdU_acet a tub_DAPI40x026	3	2035	1038			1789	993			246	45	0	0	87.9115				51.0074	55.5059	18.2927
pf	pos	Lc	Lc_pos2_5d DMSO_12h EdU_acet a tub_DAPI40x035	1	1322	101			1083	98			239	3			81.9213				7.63994	9.04894	1.25523
pf	pos	Lc	Lc_pos2_5d DMSO_12h EdU_acet a tub_DAPI40x036	2	1360	55			897	45			463	10			65.9559				4.04412	5.01672	2.15983
pf	pos	Lc	Lc_pos2_5d DMSO_12h EdU_acet a tub_DAPI40x037	3	1696	90			1156	77			540	13			68.1604				5.3066	6.6609	2.40741
